# NRP1 enhances endothelial barrier function via PDZ-mediated proximity to junction-related proteins

**DOI:** 10.64898/2026.11.27.769453

**Authors:** Tom P. Mitchell, Sammy El-Mansi, Vinothini Rajeeve, Claudio Raimondi, Thomas D. Nightingale

## Abstract

In the endothelium, neuropilin 1 (NRP1) is classically viewed as a co-receptor for vascular endothelial growth factor receptor 2 (VEGFR2), a pro-permeability, pro-angiogenic tyrosine kinase. During this response the PDZ-interacting domain of NRP1 is important for the maximal activation of VEGFR2 signalling. However, more recently NRP1 has been increasingly associated with impermeability responses and alternate roles.

We examined the effect of overexpression of wild type (WT) or a PDZ-interacting domain deletion mutant (ΔPDZ) of NRP1 on endothelial permeability. In the absence of vascular endothelial growth factor (VEGF)-A, NRP1 WT, but not ΔPDZ, caused a decrease in endothelial permeability. Consistent with a role in barrier function, knockdown of NRP1 increased endothelial permeability.

Using peroxidase proximity biotinylation coupled with mass spectrometry we identified proteins within a 20 nm labelling radius of either NRP1 WT or ΔPDZ in the whole cell, or in an enriched vesicular pool. This proteomic dataset was used to identify machinery associated with vascular permeability, but also provides insight to the other diverse aspects of NRP1 function.

Proteins significantly enriched at the cell surface with WT NRP1 include N-Cadherin, Junctional Adhesion Molecule-C and Integrin β3, all of which may disrupt junctional integrity. We propose a model whereby, in the absence of VEGF-A, NRP1 forms protein complexes which support the stability of endothelial junctions by sequestering these potentially destabilising factors. This is dependent on NRP1 PDZ-mediated interactions. However, further studies are required to identify the cytoplasmic machinery associated with these complexes and the impact of stimulation (by VEGF-A, shear forces and other stimuli) on vascular permeability.

**Highlights:**

- NRP1 enhances the *in vitro* barrier function of endothelial cells
- This role of NRP1 requires the presence of the PDZ-interacting domain
- Peroxidase proximity biotinylation allows identification of proteins differentially localised with WT or ΔPDZ NRP1
- NRP1 WT is proximal to junction-related proteins with the potential to disrupt established junctions
- We propose that in the absence of VEGF-A, NRP1 is present in a PDZ-dependent complex which prevents disruption of endothelial junctions
