## Supplemental Table 3 for "NRP1 enhances endothelial barrier function via PDZ-mediated proximity to junction-related proteins"

### Sheet: WT Unique
UniProtKB entry name	Fold Change to Control	padj
4F2_HUMAN	34.5077	0.00713
ALDOA_HUMAN	4.09839	0.001545
ALDOC_HUMAN	8.51952	0.001225
BGAL_HUMAN	19.8001	0.000115
BST2_HUMAN	29.0583	0.009091
CADH2_HUMAN	54.0571	0.002377
COCA1_HUMAN	40.6152	0.000123
CTNA1_HUMAN	5.25337	0.004014
DCTN2_HUMAN	6.0858	0.004857
EPHB2_HUMAN	133.021	6.1e-05
EPHB4_HUMAN	48.4297	0.008026
ESAM_HUMAN	25.9529	2e-05
FAT4_HUMAN	125.269	0.006036
FLRT2_HUMAN	32.6501	0.00713
FPRP_HUMAN	117.688	5.3e-05
HIP1R_HUMAN	4.23789	0.005209
HTRA1_HUMAN	3.16345	0.005644
HYAL2_HUMAN	21.4595	0.000271
IL6RB_HUMAN	76.9316	0.009121
ILK_HUMAN	3.28659	0.000974
ITB3_HUMAN	228.088	2e-06
ITB4_HUMAN	32.3634	0.002919
ITB5_HUMAN	33.3056	2.8e-05
JAK1_HUMAN	27.0493	0.002917
JAM3_HUMAN	39.1461	0.00087
LTBP2_HUMAN	21.8152	0.009091
M3K5_HUMAN	13.1796	0.008026
MET_HUMAN	35.0563	0.002472
NID2_HUMAN	22.3477	0.009091
NOTC1_HUMAN	40.7051	4.6e-05
PPGB_HUMAN	36.6618	0.002978
PTK7_HUMAN	112.242	8.2e-05
PTPRK_HUMAN	63.3666	8e-05
PXDN_HUMAN	3.39598	0.000761
SPRC_HUMAN	13.9155	0.006007
TIE1_HUMAN	59.2504	0.002917
TINAL_HUMAN	10.4799	0.00713
ZY11B_HUMAN	5.64948	0.002181

### Sheet: ΔPDZ Unique
UniProtKB entry name	Fold Change to Control	padj
CALD1_HUMAN	2.39314	0.00181
CATZ_HUMAN	178.024	0.008652
DOCK4_HUMAN	23.3904	0.004066
PLD3_HUMAN	21.9652	1.2e-05
PRP8_HUMAN	2.46615	0.008494
TGFR2_HUMAN	14.1755	0.004777

### Sheet: Shared
UniProtKB entry name	WT		ΔPDZ
	Fold Change to Control	padj	Fold Change to Control	padj
AGRL4_HUMAN	14.2678	0.00027	14.4791	0.000244
AMPN_HUMAN	578.224	<0.000001	277.243	<0.000001
CAD13_HUMAN	42.2343	4.6e-05	27.4798	0.000326
CADH5_HUMAN	67.287	<0.000001	42.2911	5e-06
CATB_HUMAN	10.5442	0.00057	14.1348	0.000244
CATD_HUMAN	25.6309	2.5e-05	30.3125	3.8e-05
CD109_HUMAN	26.8517	<0.000001	19.8741	<0.000001
CD166_HUMAN	267.636	<0.000001	156.045	5e-06
CD44_HUMAN	33.4092	<0.000001	26.8548	<0.000001
CD9_HUMAN	33.9424	7e-06	16.7946	7.2e-05
CLC14_HUMAN	15.203	<0.000001	12.4894	5.9e-05
COIA1_HUMAN	8.63991	3.9e-05	5.15276	0.001098
CTNB1_HUMAN	207.256	<0.000001	99.2861	<0.000001
CXCR4_HUMAN	18.9503	9e-06	12.5502	7.7e-05
ECE1_HUMAN	322.532	<0.000001	152.286	7.7e-05
EGLN_HUMAN	20.9849	5.6e-05	17.9688	0.000115
EPHA2_HUMAN	56.9886	<0.000001	30.4122	<0.000001
FINC_HUMAN	7.05542	<0.000001	5.92428	0.00032
GNS_HUMAN	58.602	0.000123	45.3816	5e-06
HEXA_HUMAN	35.2445	<0.000001	28.3273	6.9e-05
HEXB_HUMAN	206.553	<0.000001	140.498	<0.000001
ICAM2_HUMAN	5.56158	2e-06	4.91031	0.00181
ITA2_HUMAN	77.8855	9e-06	58.1382	2.6e-05
ITA5_HUMAN	17.4927	3e-05	16.7982	5.1e-05
ITA6_HUMAN	51.8188	<0.000001	35.471	<0.000001
ITAV_HUMAN	60.367	<0.000001	44.7805	<0.000001
ITB1_HUMAN	34.6221	3e-06	21.5103	3.2e-05
JAM1_HUMAN	65.7818	<0.000001	29.3661	6.3e-05
LAMA4_HUMAN	13.2894	9.3e-05	8.91825	0.000526
LAMB1_HUMAN	8.227	<0.000001	7.56737	<0.000001
LAMC1_HUMAN	10.1741	0.000147	7.93101	0.000713
LOXL2_HUMAN	15.9894	4e-06	9.8691	6.9e-05
LRC8A_HUMAN	37.9134	<0.000001	26.3195	1e-06
LRC8C_HUMAN	205.449	<0.000001	127.323	6e-05
MA2B1_HUMAN	22.9499	0.008951	20.4438	0.00352
MCP_HUMAN	29.614	1.9e-05	36.9518	<0.000001
MMP14_HUMAN	16.8024	<0.000001	11.3648	6.9e-05
MMRN1_HUMAN	8.57836	2e-05	4.99115	0.000168
MMRN2_HUMAN	12.2996	<0.000001	10.2985	2e-06
MUC18_HUMAN	3.71035	0.000215	2.82473	0.002049
MYADM_HUMAN	14.8108	0.000745	11.453	4.2e-05
NECT2_HUMAN	41.1754	0.008283	41.1691	0.000107
NID1_HUMAN	31.3349	2.1e-05	19.9147	0.000213
NRCAM_HUMAN	70.8528	<0.000001	22.9367	0.002599
NRP1_HUMAN	35.0015	2.2e-05	27.1901	6.9e-05
NRP2_HUMAN	45.4506	0.00029	32.1691	<0.000001
PCD10_HUMAN	72.7188	2.9e-05	29.893	0.00302
PCD16_HUMAN	144.177	2e-06	60.7357	6.3e-05
PCDH1_HUMAN	74.043	<0.000001	54.7379	0.000132
PCP_HUMAN	54.9344	0.00128	44.691	0.000347
PECA1_HUMAN	20.493	<0.000001	14.9091	<0.000001
PGBM_HUMAN	6.03128	<0.000001	4.87503	6e-05
PLAK_HUMAN	24.285	2.1e-05	18.0221	6.2e-05
PLXA2_HUMAN	91.4526	3.8e-05	42.4956	0.000413
PLXD1_HUMAN	598.193	<0.000001	285.35	3.8e-05
PTPRB_HUMAN	290.271	<0.000001	168.597	5e-06
STAB1_HUMAN	38.6004	<0.000001	26.8051	<0.000001
TFR1_HUMAN	53.7263	<0.000001	41.0504	2e-06
TGM2_HUMAN	1.78963	3.9e-05	1.76873	0.00181
TIE2_HUMAN	78.1479	0.000521	53.0304	0.000105
TLN1_HUMAN	1.78478	0.002419	1.72497	0.001031
TR10B_HUMAN	30.5416	0.000486	25.0266	0.003764
TSP1_HUMAN	4.03653	7e-06	3.16266	0.000176
