## Supplemental Table 4 for "NRP1 enhances endothelial barrier function via PDZ-mediated proximity to junction-related proteins"

### Sheet: WT Unique
UniProtKB entry name	Fold Change to Control	padj
HAP28_HUMAN	2.04183	0.004611
RT34_HUMAN	5.58666	0.007345
FBRL_HUMAN	5.52627	0.001792
NAA15_HUMAN	13.4019	4e-06
AP1M2_HUMAN	8.35737	0.000627
RTN3_HUMAN	8.23051	0.007345
MERTK_HUMAN	30.6805	5e-06
CLH1_HUMAN	12.7732	0.000762
THIL_HUMAN	19.5669	1.1e-05
LAMP1_HUMAN	22.5417	0.004878
TSSK4_HUMAN	30.5155	<0.000001
ESRP2_HUMAN	39.5557	5.2e-05
PPT1_HUMAN	75.4321	0.002183
K1C16_HUMAN	87.6854	7.4e-05
PIPNB_HUMAN	79.541	0.004081
F120A_HUMAN	10.1185	0.000351
SPTN2_HUMAN	67.9495	0.001227
SYDC_HUMAN	78.6659	0.00078

### Sheet: ΔPDZ Unique
UniProtKB entry name	Fold Change to Control	padj
IDHC_HUMAN	3.54599	0.002649
SEH1_HUMAN	3.75996	0.005464

### Sheet: Shared
UniProtKB entry name	WT		ΔPDZ
	Fold Change to Control	padj	Fold Change to Control	padj
MYH14_HUMAN	1.9623	0.00078	1.9752	0.002395
HLAE_HUMAN	2.53554	5e-06	2.02224	0.000413
PGH2_HUMAN	2.79611	1.1e-05	2.18553	1e-05
RAB5A_HUMAN	3.37588	0.001848	2.58953	0.001666
RFOX1_HUMAN	6.21639	1.1e-05	3.86842	0.001511
NOP2_HUMAN	5.68496	0.001504	4.44331	0.008447
PLOD2_HUMAN	8.36884	0.000708	6.81292	0.001816
ERG1_HUMAN	10.3185	0.000177	6.90339	0.001274
MK67I_HUMAN	19.7922	0.000202	6.97397	0.001512
HYAL2_HUMAN	7.70714	0.000675	7.35735	0.002265
PSA7_HUMAN	10.2221	<0.000001	7.46775	1e-05
CD9_HUMAN	27.2309	0.009431	15.4769	0.008401
DDX17_HUMAN	65.9184	<0.000001	17.3063	0.005464
FBX41_HUMAN	43.6374	6e-06	19.774	0.001384
ROAA_HUMAN	29.2261	<0.000001	19.8875	1.9e-05
ERAP1_HUMAN	34.167	0.000361	21.9932	<0.000001
DNJB4_HUMAN	77.3131	<0.000001	23.8188	<0.000001
ACSF3_HUMAN	41.6085	<0.000001	24.642	<0.000001
CNTLN_HUMAN	41.6731	0.000762	27.4167	0.008229
PTPRM_HUMAN	83.5736	<0.000001	37.1208	<0.000001
CUL4B_HUMAN	92.0296	<0.000001	39.5428	<0.000001
EXOC2_HUMAN	64.6917	<0.000001	40.7277	<0.000001
CPNE3_HUMAN	77.6894	<0.000001	44.5709	<0.000001
MTCH2_HUMAN	96.1824	6.6e-05	45.1545	0.001384
TMCO1_HUMAN	88.3198	<0.000001	58.0873	0.002382
ODPX_HUMAN	130.413	<0.000001	63.8427	8.9e-05
PSMD4_HUMAN	150.926	7e-06	64.7886	1.1e-05
PP1G_HUMAN	187.026	0.000177	71.2803	0.001872
PTBP1_HUMAN	182.76	<0.000001	81.2042	0.000444
AR6P4_HUMAN	156.213	<0.000001	82.8844	<0.000001
TGFR2_HUMAN	317.394	<0.000001	199.264	0.008447
UFL1_HUMAN	366.885	<0.000001	213.669	<0.000001
