## Supplemental Table 5 for "NRP1 enhances endothelial barrier function via PDZ-mediated proximity to junction-related proteins"

### Sheet: Total Unique
UniProtKB entry name	Fold Change to Control	padj
4F2_HUMAN	34.5077	0.00713
AGRL4_HUMAN	14.2678	0.00027
ALDOA_HUMAN	4.09839	0.001545
ALDOC_HUMAN	8.51952	0.001225
AMPN_HUMAN	578.224	<0.000001
BGAL_HUMAN	19.8001	0.000115
BST2_HUMAN	29.0583	0.009091
CAD13_HUMAN	42.2343	4.6e-05
CADH2_HUMAN	54.0571	0.002377
CADH5_HUMAN	67.287	<0.000001
CATB_HUMAN	10.5442	0.00057
CATD_HUMAN	25.6309	2.5e-05
CD109_HUMAN	26.8517	<0.000001
CD166_HUMAN	267.636	<0.000001
CD44_HUMAN	33.4092	<0.000001
CLC14_HUMAN	15.203	<0.000001
COCA1_HUMAN	40.6152	0.000123
COIA1_HUMAN	8.63991	3.9e-05
CTNA1_HUMAN	5.25337	0.004014
CTNB1_HUMAN	207.256	<0.000001
CXCR4_HUMAN	18.9503	9e-06
DCTN2_HUMAN	6.0858	0.004857
ECE1_HUMAN	322.532	<0.000001
EGLN_HUMAN	20.9849	5.6e-05
EPHA2_HUMAN	56.9886	<0.000001
EPHB2_HUMAN	133.021	6.1e-05
EPHB4_HUMAN	48.4297	0.008026
ESAM_HUMAN	25.9529	2e-05
FAT4_HUMAN	125.269	0.006036
FINC_HUMAN	7.05542	<0.000001
FLRT2_HUMAN	32.6501	0.00713
FPRP_HUMAN	117.688	5.3e-05
GNS_HUMAN	58.602	0.000123
HEXA_HUMAN	35.2445	<0.000001
HEXB_HUMAN	206.553	<0.000001
HIP1R_HUMAN	4.23789	0.005209
HTRA1_HUMAN	3.16345	0.005644
ICAM2_HUMAN	5.56158	2e-06
IL6RB_HUMAN	76.9316	0.009121
ILK_HUMAN	3.28659	0.000974
ITA2_HUMAN	77.8855	9e-06
ITA5_HUMAN	17.4927	3e-05
ITA6_HUMAN	51.8188	<0.000001
ITAV_HUMAN	60.367	<0.000001
ITB1_HUMAN	34.6221	3e-06
ITB3_HUMAN	228.088	2e-06
ITB4_HUMAN	32.3634	0.002919
ITB5_HUMAN	33.3056	2.8e-05
JAK1_HUMAN	27.0493	0.002917
JAM1_HUMAN	65.7818	<0.000001
JAM3_HUMAN	39.1461	0.00087
LAMA4_HUMAN	13.2894	9.3e-05
LAMB1_HUMAN	8.227	<0.000001
LAMC1_HUMAN	10.1741	0.000147
LOXL2_HUMAN	15.9894	4e-06
LRC8A_HUMAN	37.9134	<0.000001
LRC8C_HUMAN	205.449	<0.000001
LTBP2_HUMAN	21.8152	0.009091
M3K5_HUMAN	13.1796	0.008026
MA2B1_HUMAN	22.9499	0.008951
MCP_HUMAN	29.614	1.9e-05
MET_HUMAN	35.0563	0.002472
MMP14_HUMAN	16.8024	<0.000001
MMRN1_HUMAN	8.57836	2e-05
MMRN2_HUMAN	12.2996	<0.000001
MUC18_HUMAN	3.71035	0.000215
MYADM_HUMAN	14.8108	0.000745
NECT2_HUMAN	41.1754	0.008283
NID1_HUMAN	31.3349	2.1e-05
NID2_HUMAN	22.3477	0.009091
NOTC1_HUMAN	40.7051	4.6e-05
NRCAM_HUMAN	70.8528	<0.000001
NRP1_HUMAN	35.0015	2.2e-05
NRP2_HUMAN	45.4506	0.00029
PCD10_HUMAN	72.7188	2.9e-05
PCD16_HUMAN	144.177	2e-06
PCDH1_HUMAN	74.043	<0.000001
PCP_HUMAN	54.9344	0.00128
PECA1_HUMAN	20.493	<0.000001
PGBM_HUMAN	6.03128	<0.000001
PLAK_HUMAN	24.285	2.1e-05
PLXA2_HUMAN	91.4526	3.8e-05
PLXD1_HUMAN	598.193	<0.000001
PPGB_HUMAN	36.6618	0.002978
PTK7_HUMAN	112.242	8.2e-05
PTPRB_HUMAN	290.271	<0.000001
PTPRK_HUMAN	63.3666	8e-05
PXDN_HUMAN	3.39598	0.000761
SPRC_HUMAN	13.9155	0.006007
STAB1_HUMAN	38.6004	<0.000001
TFR1_HUMAN	53.7263	<0.000001
TGM2_HUMAN	1.78963	3.9e-05
TIE1_HUMAN	59.2504	0.002917
TIE2_HUMAN	78.1479	0.000521
TINAL_HUMAN	10.4799	0.00713
TLN1_HUMAN	1.78478	0.002419
TR10B_HUMAN	30.5416	0.000486
TSP1_HUMAN	4.03653	7e-06
ZY11B_HUMAN	5.64948	0.002181

### Sheet: Vesicular Unique
UniProtKB entry name	Fold Change to Control	padj
HAP28_HUMAN	2.04183	0.004611
MYH14_HUMAN	1.9623	0.00078
HLAE_HUMAN	2.53554	5e-06
PGH2_HUMAN	2.79611	1.1e-05
RAB5A_HUMAN	3.37588	0.001848
RT34_HUMAN	5.58666	0.007345
RFOX1_HUMAN	6.21639	1.1e-05
FBRL_HUMAN	5.52627	0.001792
NOP2_HUMAN	5.68496	0.001504
NAA15_HUMAN	13.4019	4e-06
PLOD2_HUMAN	8.36884	0.000708
ERG1_HUMAN	10.3185	0.000177
MK67I_HUMAN	19.7922	0.000202
PSA7_HUMAN	10.2221	<0.000001
AP1M2_HUMAN	8.35737	0.000627
RTN3_HUMAN	8.23051	0.007345
MERTK_HUMAN	30.6805	5e-06
CLH1_HUMAN	12.7732	0.000762
THIL_HUMAN	19.5669	1.1e-05
LAMP1_HUMAN	22.5417	0.004878
TSSK4_HUMAN	30.5155	<0.000001
DDX17_HUMAN	65.9184	<0.000001
FBX41_HUMAN	43.6374	6e-06
ROAA_HUMAN	29.2261	<0.000001
ESRP2_HUMAN	39.5557	5.2e-05
PPT1_HUMAN	75.4321	0.002183
ERAP1_HUMAN	34.167	0.000361
DNJB4_HUMAN	77.3131	<0.000001
K1C16_HUMAN	87.6854	7.4e-05
ACSF3_HUMAN	41.6085	<0.000001
CNTLN_HUMAN	41.6731	0.000762
PIPNB_HUMAN	79.541	0.004081
PTPRM_HUMAN	83.5736	<0.000001
CUL4B_HUMAN	92.0296	<0.000001
EXOC2_HUMAN	64.6917	<0.000001
CPNE3_HUMAN	77.6894	<0.000001
MTCH2_HUMAN	96.1824	6.6e-05
TMCO1_HUMAN	88.3198	<0.000001
ODPX_HUMAN	130.413	<0.000001
PSMD4_HUMAN	150.926	7e-06
PP1G_HUMAN	187.026	0.000177
PTBP1_HUMAN	182.76	<0.000001
AR6P4_HUMAN	156.213	<0.000001
TGFR2_HUMAN	317.394	<0.000001
UFL1_HUMAN	366.885	<0.000001
F120A_HUMAN	10.1185	0.000351
SPTN2_HUMAN	67.9495	0.001227
SYDC_HUMAN	78.6659	0.00078

### Sheet: Shared
UniProtKB entry name	Total		Vesicular
	Fold Change to Control	padj	Fold Change to Control	padj
CD9_HUMAN	33.9424	7e-06	27.2309	0.009431
HYAL2_HUMAN	21.4595	0.000271	7.70714	0.000675
