## Supplemental Table 6 for "NRP1 enhances endothelial barrier function via PDZ-mediated proximity to junction-related proteins"

### Sheet: Total Unique
UniProtKB entry name	Fold Change to Control	padj
AGRL4_HUMAN	14.4791	0.000244
AMPN_HUMAN	277.243	<0.000001
CAD13_HUMAN	27.4798	0.000326
CADH5_HUMAN	42.2911	5e-06
CALD1_HUMAN	2.39314	0.00181
CATB_HUMAN	14.1348	0.000244
CATD_HUMAN	30.3125	3.8e-05
CATZ_HUMAN	178.024	0.008652
CD109_HUMAN	19.8741	<0.000001
CD166_HUMAN	156.045	5e-06
CD44_HUMAN	26.8548	<0.000001
CLC14_HUMAN	12.4894	5.9e-05
COIA1_HUMAN	5.15276	0.001098
CTNB1_HUMAN	99.2861	<0.000001
CXCR4_HUMAN	12.5502	7.7e-05
DOCK4_HUMAN	23.3904	0.004066
ECE1_HUMAN	152.286	7.7e-05
EGLN_HUMAN	17.9688	0.000115
EPHA2_HUMAN	30.4122	<0.000001
FINC_HUMAN	5.92428	0.00032
GNS_HUMAN	45.3816	5e-06
HEXA_HUMAN	28.3273	6.9e-05
HEXB_HUMAN	140.498	<0.000001
ICAM2_HUMAN	4.91031	0.00181
ITA2_HUMAN	58.1382	2.6e-05
ITA5_HUMAN	16.7982	5.1e-05
ITA6_HUMAN	35.471	<0.000001
ITAV_HUMAN	44.7805	<0.000001
ITB1_HUMAN	21.5103	3.2e-05
JAM1_HUMAN	29.3661	6.3e-05
LAMA4_HUMAN	8.91825	0.000526
LAMB1_HUMAN	7.56737	<0.000001
LAMC1_HUMAN	7.93101	0.000713
LOXL2_HUMAN	9.8691	6.9e-05
LRC8A_HUMAN	26.3195	1e-06
LRC8C_HUMAN	127.323	6e-05
MA2B1_HUMAN	20.4438	0.00352
MCP_HUMAN	36.9518	<0.000001
MMP14_HUMAN	11.3648	6.9e-05
MMRN1_HUMAN	4.99115	0.000168
MMRN2_HUMAN	10.2985	2e-06
MUC18_HUMAN	2.82473	0.002049
MYADM_HUMAN	11.453	4.2e-05
NECT2_HUMAN	41.1691	0.000107
NID1_HUMAN	19.9147	0.000213
NRCAM_HUMAN	22.9367	0.002599
NRP1_HUMAN	27.1901	6.9e-05
NRP2_HUMAN	32.1691	<0.000001
PCD10_HUMAN	29.893	0.00302
PCD16_HUMAN	60.7357	6.3e-05
PCDH1_HUMAN	54.7379	0.000132
PCP_HUMAN	44.691	0.000347
PECA1_HUMAN	14.9091	<0.000001
PGBM_HUMAN	4.87503	6e-05
PLAK_HUMAN	18.0221	6.2e-05
PLD3_HUMAN	21.9652	1.2e-05
PLXA2_HUMAN	42.4956	0.000413
PLXD1_HUMAN	285.35	3.8e-05
PRP8_HUMAN	2.46615	0.008494
PTPRB_HUMAN	168.597	5e-06
STAB1_HUMAN	26.8051	<0.000001
TFR1_HUMAN	41.0504	2e-06
TGM2_HUMAN	1.76873	0.00181
TIE2_HUMAN	53.0304	0.000105
TLN1_HUMAN	1.72497	0.001031
TR10B_HUMAN	25.0266	0.003764
TSP1_HUMAN	3.16266	0.000176

### Sheet: Vesicular Unique
UniProtKB entry name	Fold Change to Control	padj
MYH14_HUMAN	1.9752	0.002395
HLAE_HUMAN	2.02224	0.000413
PGH2_HUMAN	2.18553	1e-05
RAB5A_HUMAN	2.58953	0.001666
IDHC_HUMAN	3.54599	0.002649
SEH1_HUMAN	3.75996	0.005464
RFOX1_HUMAN	3.86842	0.001511
NOP2_HUMAN	4.44331	0.008447
PLOD2_HUMAN	6.81292	0.001816
ERG1_HUMAN	6.90339	0.001274
MK67I_HUMAN	6.97397	0.001512
HYAL2_HUMAN	7.35735	0.002265
PSA7_HUMAN	7.46775	1e-05
DDX17_HUMAN	17.3063	0.005464
FBX41_HUMAN	19.774	0.001384
ROAA_HUMAN	19.8875	1.9e-05
ERAP1_HUMAN	21.9932	<0.000001
DNJB4_HUMAN	23.8188	<0.000001
ACSF3_HUMAN	24.642	<0.000001
CNTLN_HUMAN	27.4167	0.008229
PTPRM_HUMAN	37.1208	<0.000001
CUL4B_HUMAN	39.5428	<0.000001
EXOC2_HUMAN	40.7277	<0.000001
CPNE3_HUMAN	44.5709	<0.000001
MTCH2_HUMAN	45.1545	0.001384
TMCO1_HUMAN	58.0873	0.002382
ODPX_HUMAN	63.8427	8.9e-05
PSMD4_HUMAN	64.7886	1.1e-05
PP1G_HUMAN	71.2803	0.001872
PTBP1_HUMAN	81.2042	0.000444
AR6P4_HUMAN	82.8844	<0.000001
UFL1_HUMAN	213.669	<0.000001

### Sheet: Shared
UniProtKB entry name	Total		Vesicular
	Fold Change to Control	padj	Fold Change to Control	padj
CD9_HUMAN	16.7946	7.2e-05	15.4769	0.008401
TGFR2_HUMAN	14.1755	0.004777	199.264	0.008447
